# Epigenomic Landscape of Oak (*Quercus robur*) across Seasons and Generations

**DOI:** 10.1101/2025.11.14.688509

**Authors:** Rosa Sanchez-Lucas, Joe He, Marcella Chirico, Jack L. Bosanquet, Annabella A. B. Lehner, Kehinde S. Oyesola, Kris Hart, Rob A. MacKenzie, Estrella Luna, Marco Catoni

**Affiliations:** School of Biosciences, University of Birmingham, Birmingham B15 2TT, UK; Birmingham Institute of Forest Research, University of Birmingham, Birmingham B15 2TT, UK; School of Geography, Earth and Environmental Sciences, University of Birmingham, Birmingham B15 2TT, UK

**Keywords:** DNA methylation, epigenetics, oak, forest trees, transposable elements, transgenerational memory, *Quercus robur*, Transgenerational effect, Long-lived plants, Seasonal regulation

## Abstract

- Seasonal fluctuations strongly shape the physiology of long-lived trees by coordinating growth, dormancy, and stress responses. Increasing evidence points to epigenetic mechanisms, particularly DNA methylation, as regulators of these processes, yet their role in long-lived trees across seasons and generations remains poorly understood.
- We generated single-base resolution maps of cytosine methylation exploring the epigenetic landscape of 180 year-old mature oak (*Quercus robur*) trees (genetically homogeneous) along spring, summer and autumn, and in their progeny.
- Genome-wide DNA-methylation revealed a progressive increase in the CHH context (H = A, T or C) from Spring to Summer and Autumn, suggesting epigenetic reprogramming is happening over season. Differentially Methylated Regions (DMRs) were concentrated in promoter regions and terminal inverted repeat (TIR). Differentially methylated transposable elements (TEs) and genes were involved in leaf development and hormonal signalling. By contrast, generational differences (parents versus offspring) were most prominent in CG and CHG contexts and were concentrated in genic regions.
- Oaks exhibit distinct seasonal and generational DNA methylation signatures, highlighting the plasticity and developmental specificity of epigenetic regulation. These findings provide a genomic foundation for understanding how epigenetic memory contributes to phenology, developmental programming and long-term adaptation in long-lived plants.
