## Supplementary Table 1 for "Epigenomic Landscape of Oak (*Quercus robur*) across Seasons and Generations"

### Sheet: Sheet1
Supplementary Table 1 - Sampling overview of Quercus robur individuals and their progeny used for WGBS: Details of sampled trees (tree IDs), sampling time points (spring, summer, autumn), and corresponding progeny (seedlings) collected for DNA methylation analysis. The table indicates the number of replicates per season for each tree and categorizes individuals into genetic families based on shar…
Sample	Tree ID	Group	Name	Family
Aa6387A	6387	Spring	Spring1	Family 1
Aa8673A	8673	Spring	Spring2	Family 2
Aa8749A	8749	Spring	Spring3	Family 3
Aa8343A	8343	Spring	Spring4	Individual 4
Aa6382A	6382	Spring	Spring5	Individual 5
Aa9301A	9301	Spring	Spring6	Individual 6
Aa6387J	6387	Summer	Summer1	Family 1
Aa8673J	8673	Summer	Summer2	Family 2
Aa6387S	6387	Autumn	Autumn1	Family 1
Aa8673S	8673	Autumn	Autumn2	Family 2
Aa8749S	8749	Autumn	Autumn3	Family 3
P63872	6387	Progeny	Progeny1A	Family 1
P63875	6387	Progeny	Progeny1B	Family 1
P86734	8673	Progeny	Progeny2	Family 2
